# M-CSF–stimulated alveolar macrophages safeguard from invasive aspergillosis

**DOI:** 10.64898/2026.07.06.736478

**Authors:** Dalia Sheta, Zeinab Mokhtari, Marlene Strobel, Yidong Yu, Pia Wittmann, Zahraa Abboud, Michael A. G. Kern, Jorge Amich, Nora Trinks, Sebastian Reinhard, Sina Hirsch, Ivan Aleksic, Vasileios Drosos, Eslam S. Ibrahim, Kerstin Günther, Knut Ohlsen, Martin Fraunholz, Christian Stigloher, Albert Garcia Lopez, Sascha Schäuble, Natalie Nieuwenhuizen, Tobias Köhler, Oliver Kurzai, Emmanuel Antoine Saliba, Panagiota Arampatzi, Alexander J Westermann, Paul M. Jordan, Oliver Werz, Jürgen Löffler, Gianni Panagiotou, Hermann Einsele, Markus Sauer, Katrin G. Heinze, Manfred B. Lutz, Heike M. Hermanns, Ulrich Terpitz, Andreas Beilhack

## Abstract

Invasive pulmonary aspergillosis (IPA) is a life-threatening complication in immunocompromised individuals, including recipients of allogeneic hematopoietic cell transplantation (allo-HCT). While systemic neutropenia is traditionally considered the primary risk factor for IPA, we demonstrate that tissue-resident alveolar macrophages (AMs), rather than recruited neutrophils, dictate survival during the critical early window after transplantation. Utilizing an ultra-low dose *Aspergillus fumigatus* infection model that mimics physiological exposure, we identify alveolar macrophages (AMs) as key players in pulmonary antifungal defense. In immunocompromised mice, AMs conferred protection against lethal invasive aspergillosis by day 6, but not day 4 post-allo-HCT. To enhance AM function at the earlier time point, we tested cytokine-based interventions and show that M-CSF, but not IL-34, which both bind to the CSF-1 receptor, promotes migratory activity, phagolysosomal function and fungal killing in both mouse and human primary tissue-resident AMs. In allo-HCT recipient mice, M-CSF treatment preserved lung tissue integrity, suppressed pro-inflammatory cytokines, and protected mice from lethal invasive aspergillosis. The M-CSF-driven protective effect was abrogated upon AM depletion. Our findings demonstrate a critical role of tissue-resident AMs in pulmonary antifungal immunity and suggest that therapeutic modulation of AM activity via M-CSF may offer a promising strategy to combat severe fungal infections in immunocompromised patients.
