## Supplemental table 1 for "M-CSF–stimulated alveolar macrophages safeguard from invasive aspergillosis"

### Sheet: S. Table 1
Supplementary table 1: Materials and reagents with the corresponding sources
	Reagent or Resource	Source	Identifier
	Experimental models: Organisms/Strain
	Mouse: BALB/cAnNRj	Janvier/In-house bred	RRID:IMSR_RJ:BALB-CANNRJ
	Mouse: C57BL/6J	The Jackson laboratory	RRID:MGI:3028467
	Experimental models: Cell lines
	Human primary alveolar epithelial cells (AEC)	Cell Biologics	Cat#H-6053
	Mouse primary alveolar epithelial cells (C57BL/6)	Cell Biologics	Cat#C57-6053
	Pathogens
	Aspergillus fumigatus ATCC46645	Heam and Mackenzie 1980	N/A
	A. fumigatus Af293	Gift from Prof. Elaine with the permission of Prof. Tobias Hohl	N/A
	A. fumigatus AfS150 (pgpdA:dTomato, ptrAr)	Gift from Prof. Sven Krappmann, University of Erlangen-Nürnberg, Germany	N/A
	Af293_dsRed (pgpdA:dsRed, hphr)	Gift from Prof. Elaine with the permission of Prof. Tobias Hohl	N/A
	Fluorescent Aspergillus Reporter conidia (FLARE conidia)	In-house surface labelling of the Af293_dsRed strain according to the protocol established in Jhingran et al. 2012	N/A
	Staphylococcus aureus USA300 JE2 RFP-reporter strain	Gift from DR. Martin Fraunholz	N/A
	Antibodies
	Anti-HumanCD169 (clone 7-239)	Biolegend	Cat#346006; RRID:AB_10897945
	Anti-Human CD206 (clone 15-2 )	Biolegend	Cat#321114; RRID:AB_571857
	anti-Ki67 (clone 16A8)	Biolegend	Cat#652424; RRID:AB_2629531
	Anti-mouse a-tubulin	Abcam	Cat#Ab18251; RRID:AB_2210057
	Anti-mouse Phalloidin	ATTO TEC	Cat#643-81
	Anti-mouse CD45.1 (clone A20)	Biolegend	Cat#110715; RRID:AB_313504
	Anti-mouse CD11b (clone M1/70)	Biolegend	Cat#101228; RRID:AB_893232
	Anti-mouse CD11b (clone M1/70)	Biolegend	Cat#101217; RRID:AB_389305
	Anti-mouse CD11b (clone M1/70)	Biolegend	Cat#101218; RRID:AB_389327
	Anti-mouse CD11c (clone N418)	Biolegend	Cat#117308; RRID:AB_313777
	Anti-mouse CD11c (clone N418)	Biolegend	Cat#58-0114-82; RRID:AB_11217475
	anti-mouse CD16/32 (TruStain fcX™) (clone 93)	Biolegend	Cat#101320; RRID:AB_1574975
	Anti-mouse CD64 (clone X54-5/7.1)	Biolegend	Cat#139314; RRID:AB_2563904
	anti-mouse F(ab)2-fragments	invitrogen	Cat#A11070; RRID:AB_2534114
	Anti-mouse F4/80 (clone BM8)	Biolegend	Cat#123120; RRID:AB_893479
	Anti-mouse F4/80 (clone BM8)	Biolegend	Cat#123124; RRID:AB_893475
	Anti-mouse Ly6C (clone HK1.4)	Biolegend	Cat#128017; RRID:AB_1732093
	Anti-mouse Ly6C (clone AL-21)	Biolegend	Cat#553104; RRID:AB_394628
	Anti-mouse Ly6G (clone RB6-8C5)	Biolegend	Cat#108416; RRID:AB_313381
	Anti-mouse Ly6G (clone 1A8)	Bioxcell	Cat#BP0075-1
	Anti-mouse MHC II (clone SF1-1.1)	Biolegend	Cat#107608; RRID:AB_313323
	Anti-mouse SiglecF (clone E50-2440)	BD Bioscience	Cat#562680; RRID:AB_2687570
	Anti-mouse SiglecF (clone E50-2440)	BD Bioscience	Cat#565527; RRID:AB_2732831
	Anti-mouse SiglecF (clone E50-2440)	BD Bioscience	Cat#552125; RRID:AB_394340
	Cytokines
	Granulocyte colony stimulating factor (G-CSF)	Immunotools	Cat#12343137
	Granulocyte-macrophage colony-stimulating factor (GM-CSF)	Immunotools	Cat#12343127
	Interleukin 3 (IL-3)	Immunotools	Cat#12340035
	Interleukin 34 (IL-34)	Biolegend	Cat#577608
	Macrophage colony stimulating factor (M-CSF)	Immunotools	Cat#12343117
	Chemicals
	2′,7′-Dichlorodihydrofluorescein diacetate	Merck	Cat#D6883
	Accutase solution	Sigma	Cat#A6964
	Benzyl alcohol	Carl Roth	Cat#4478.2
	Benzyl benzoate	Carl Roth	Cat#9498.2
	Ethylenediaminetetraacetic acid (EDTA)	Carl Roth	Cat#CN06.1
	n-Hexane	Carl Roth	Cat#4723.1
	Paraformaldehyde	Sigma-Aldrich	Cat#P6148
	Penicillin/ streptamycin	GIBCOä	Cat#15140-122
	pen/strep)
	Triton-X-100	Thermo Fisher	Cat#28314
	Trypan blue solution	Thermo Fisher	Cat#11413D
	Tween-20	Carl Roth	Cat#9127.1
	Vectashield mounting media with DAPI	Vector Laboratories	Cat#H-1200-10
	Cell culture media
	Complete epithelial cell medium/w Kit	Cell Biologics	Cat#M6621
	Complete human epithelial cell medium/wKit	Cell Biologics	Cat#H6621
	RPMI 1640	GIBCOä	Cat#21875034
	Commercial kits
	LEGENDplex™ Mouse HSC Panel (13-plex)	Biolegend	Cat#740676
	LEGENDplex™ Mouse Inflammation Panel (13-plex)	Biolegend	Cat#740446
	LIVE/DEAD™ Fixable Violet Dead Cell Stain Kit	Biolegend	Cat#L34964
	Lung Dissociation Kit, mouse	Miltenyi Biotech	Cat#130-095-927
	Magic Red™ Cathepsin B Kit	BIO-RAD	Cat#ICT937
	QubitTM dsDNA HS Assay Kit	Thermo Fisher	Cat#Q32854
	SMART-Seq® v4 Ultra® Low Input RNA Kit	Takara Bio	Cat#634762
	Zombie Aqua Fixable Viability Kit	Biolegend	Cat#423101
	Softwares
	Attune Nxt flow cytometry software	Thermo Fisher Scientific	RRID:SCR_008452
	Biorender	Biorender	RRID:SCR_018361
	ImageJ	ImageJ	RRID:SCR_003070
	FlowJo V10.1	FlowJo LLC	RRID:SCR_008520
	IQ 2.9 software	Andor	RRID:SCR_014461
	IMARIS software v8.1.1	Bitplane AG	RRID:SCR_007370
	GraphPad Prism 7	GraphPad	RRID:SCR_002798
	LEGENDplexTM data analysis software	Biolegend	RRID:SCR_001134
	MATLAB	MathWorks	RRID:SCR_001622
