## Supplemental table 1 for "M-CSF–stimulated alveolar macrophages safeguard from invasive aspergillosis"

### Sheet: S. Table 2
Supplementary table 2: Differentially expressed genes in PBS- and M-CSF-stimulated AMs following the co-culture with A. fumigatus, related to Figure 5
	Treatment	Upregulated gene	Downregulated gene
	PBS-treated AMs	Mid1 – midline 1	TrnM – tRNA
		G530011O06Rik – RIKEN cDNA G530011O06 gene	Ipcef1 – interaction protein for cytohesin exchange factors 1
		TrnQ – tRNA	TrnQ – tRNA
		TrnM – tRNA
		Gm13571 – predicted gene GM13571
		IL1a – interleukin 1 alpha
		Il1b – interleukin 1 beta
		Flrt3 – fibronectin leucine rich transmembrane protein 3
		F3 – coagulation factor III
		Cxcl1 – chemokine (C-X-C motif) ligand 1
		Cxcl2 – chemokine (C-X-C motif) ligand 2
		Gdf15 – growth differentiation factor 15
		Plet1 – placenta expressed transcript 1
		Ccrl2 – chemokine (C-C motif) receptor-like 2
		Nlrp3 – NLR family, pyrin domain containing 3
		Ccl3 – chemokine (C-C motif) ligand 3
		Ccl4 – chemokine (C-C motif) ligand
		Inhba – inhibin beta-A
		Cd83 – CD83 antigen
		Rgcc – regulator of cell cycle
		Nfkbiz – nuclear factor of kappa light polypeptide gene enhancer in B cells inhibitor, zeta
		Tnf – tumor necrosis factor
		Tnfsf9 – tumor necrosis factor (ligand) superfamily, member 9
		Egr1 – early growth response 1
		Col5a1 – collagen type V alpha 1 chain
		Ptgs2 – prostaglandin-endoperoxide synthase 2
		Gem – GTP binding protein
		Gm6377 – predicted gene 6377
		Ccl5 – chemokine (C-C motif) ligand 5
		Dusp2 – dual specificity phosphatase 2
	M-CSF-treated AMs	Clu - Clusterin	Ftl2 – azurophil granule lumen
		Mir692-2 - microRNA 692-2	Gm2451 – glyceraldhyde-3-phospahte dehydrogenase pseudogene
		Gm11168 - predicted gene 11168
